# Seasonal dynamics of the microbial methane filter in the water column of a eutrophic coastal basin

**DOI:** 10.1101/2023.10.26.563584

**Authors:** Jessica Venetz, Olga M. Żygadłowska, Nicky Dotsios, Anna J. Wallenius, Niels A.G.M. van Helmond, Wytze K. Lenstra, Robin Klomp, Caroline P. Slomp, Mike S.M. Jetten, Annelies J. Veraart

## Abstract

In the water column of coastal waters, methane-oxidizing bacteria (MOB) can form a methane biofilter. This filter can counteract high benthic methane fluxes and thereby lower methane emissions to the atmosphere. Recent metagenomic studies revealed that the metabolism of the MOB in the filter is versatile, and could quickly respond to changing oxygen concentrations. Changes in oxygen availability in coastal basins are largely driven by seasonal stratification and mixing. However, it is still unclear how well the methane biofilter functions throughout the seasons, and how this relates to MOB community composition. Here, we determined water column methane and oxygen depth profiles and the methanotrophic community structure, methane oxidation potential, and methane fluxes of the Scharendijke basin in marine Lake Grevelingen between March and October 2021. In this period, the methane filter mainly consisted of three MOB belonging to *Methylomonadaceae*. Although in low relative abundance, the methanotrophic community was present in the mixed water column in March and had increased to 9 % by July in the stratified water column, with a distinct vertical niche partitioning in the redoxcline. The methane and oxygen gradients were vertically decoupled in summer upon the formation of a suboxic zone. Surprisingly, this did not affect the vertical distribution or potential methane oxidation of MOB. Moreover, water-air fluxes remained below 0.6 mmol m^-2^ day^-1^. Our findings suggest active methane removal by MOB in virtually anoxic water. Weakening of the stratification in September resulted in higher diffusive methane fluxes to the atmosphere (up to 1.6 mmol m^-2^ day^-1^). This was likely due to a faster supply of methane, but also a reduction of methane oxidation. Thus, despite the rapid adaptation and versatile genomic potential of the MOB community, seasonal water column dynamics significantly influence methane removal efficiency.
