## Supplementary Data for "Seasonal dynamics of the microbial methane filter in the water column of a eutrophic coastal basin"

### Sheet: MOx_rates
Month	depth [m]	Rsq slope	13C-CO2 production rate [µmol L-1 h-1]	sd
March	3	0.367409	-0.0193956	0.00972659
March	9	0.0166157	-0.00506177	0.00675987
March	15	0.995664	-0.0179486	0.0161249
March	17	0.866073	-0.0230795	0.0169635
March	21	0.0157402	0.000692308	0.00287103
March	25	0.80608	0.21536	0.107026
March	27	0.938397	0.438558	0.220212
March	31	0.941911	0.356324	0.38293
March	33	0.905339	0.280162	0.148279
March	35	0.931999	0.439387	0.020347
March	37	0.931729	0.472456	0.00301548
March	40	0.935182	0.358242	0.177215
March	41	0.948107	0.452788	0.0414744
March	42	0.94746	0.440035	0.107458
April	3	0.00737564	0.00791419	0.00683522
April	9	0.423885	0.0250691	0.030682
April	15	0.909328	0.488057	0.0866357
April	17	0.954465	0.650341	0.361496
April	21	0.986249	1.68623	0.491491
April	23	0.986383	2.06707	0.35891
April	25	0.999375	2.41626	0.227992
April	27	0.999794	2.06878	0.864144
April	29	0.99385	2.63371	0.438316
April	31	0.998121	3.67009	1.42208
April	33	0.981431	3.16468	0.722006
April	37	0.992614	2.84476	0.685091
April	41	1	3.32164	1.63263
April	43	0.993455	3.59631	1.48453
May	3	0.268047	0.00803786	0.0169013
May	9	0.881944	0.0638795	0.00657132
May	15	0.491891	0.994937	0.421768
May	21	0.610907	2.10123	0.848891
May	25	0.258375	0.947975	0.302836
May	27	0.380459	2.03356	1.22633
May	33	0.684202	1.10192	0.335413
May	34	0.897835	0.897308	0.552711
May	35	0.592775	1.09349	0.697744
May	36	1	0.86298	1.16311
May	38	0.230043	2.6116	1.23784
May	40	0.270677	2.54201	1.34345
May	41	1	2.78022	0.929611
May	43	0.0277213	1.88311	1.43999
June	3	0.966884	0.0077551	0.0119046
June	7	0.995718	-0.008125	0.00364683
June	9	0.199117	-0.000714286	0.00027945
June	11	0.103633	-0.00247449	0.00145314
June	13	0.978589	0.0336224	0.00639941
June	15	0.888405	0.0666327	0.000475065
June	17	0.878062	0.0946173	0.895403
June	19	0.972846	0.118814	0.0063016
June	21	0.887728	0.136696	0.00901227
June	27	0.904759	0.607194	0.0348475
June	33	0.885517	1.14935	0.897628
June	40	0.899591	2.54913	0.52137
June	41	0.908647	1.68739	0.90705
June	43	0.889313	1.95471	0.900867
July	3	0.885561	-0.00660256	0.916654
July	9	0.944679	0.289487	0.0574406
July	15	0.944083	2.33391	0.223653
July	19	0.952747	7.07545	1.28224
July	23	0.976934	7.89212	0.0204487
July	25	0.976889	8.33237	0.55891
July	27	0.991948	11.333	0.352244
July	33	0.995444	8.5958	1.62268
July	37	0.996993	7.87776	0.954167
July	41	0.99996	7.65237	0.80609
July	43	0.999104	7.39846	0.195897
August	3	1	0.17532	0.100875
August	9	0.868058	0.306091	0
August	13	1	0.119963	0.230399
August	15	0.919894	0.352412	0
August	17	0.998889	0.471341	0
August	19	1	0.69238	0.094061
August	21	1	1.03348	0.111254
August	27	1	1.41021	0.0986804
August	30	1	1.97948	0.541484
August	33	1	3.03178	1.3185
August	35	0.878541	3.68236	0.201014
August	37	0.830999	3.53003	0.123978
August	41	0.98047	0.870165	1.83624
August	43	0.937444	1.67457	0.427448
End August	3	0.83911	0.0055778	0.00346224
End August	9	0.937857	0.0792812	0.000159236
End August	15	0.984068	0.118392	0.00713909
End August	21	0.905604	0.169411	0.0248293
End August	23	0.834779	0.0848749	0.0508049
End August	25	0.885095	0.0516819	0.00509521
End August	27	0.760348	0.0467466	0.00187316
End August	29	0.6258	0.0580768	0.00221313
End August	31	0.715036	0.11524	0.0198537
End August	33	0.83256	0.381838	0.0295445
End August	35	0.830896	0.0250662	0.100961
End August	37	0.898704	0.328074	0.0217319
End August	41	0.81106	0.510175	0.0202752
End August	43	0.910103	0.575852	0.127365
October	3	0.962797	0.149882	0.0395431
October	7	0.899116	0.352431	0.0639794
October	9	0.948571	0.247366	0.0950064
October	11	0.94592	0.232594	0.0903878
October	15	0.903698	0.330412	0.0272894
October	17	0.893611	0.318196	0.034011
October	21	0.880832	0.923996	0.187522
October	27	0.894634	1.07209	0.520955
October	33	0.873977	0.672377	0.056063
October	35	1	0.998641	0.443886
October	37	0.909526	0.61054	0.00319317
October	39	0.961105	0.869712	0.334082
October	41	0.965205	0.950054	0.30739
October	43	0.929467	1.18289	0.374959

### Sheet: Water_column_chemistry
Month	Depth [m]	H2S	NO2	NO3	NH4	T_Fe	T_Mn	CH4	Temp	O2	oxygen_State
[]	[m]	[µmol L-1 ]	[µmol L-1 ]	[µmol L-1 ]	[µmol L-1 ]	[µmol L-1 ]	[µmol L-1 ]	[µmol L-1 ]	[°C ]	[µmol L-1 ]
March	1	0.1	0.3	8.3	2.5	0.6	0.1	0.04	6.46	333.83	oxic
March	3	0	0.4	9.8	0	0.68	0.11	0.04	6.45	333.63	oxic
March	5	0.4	0.3	7.4	0.4	0.67	0.1	0.04	6.41	330.36	oxic
March	7	0.1	0.2	7.2	0.1	0.92	0.11	0.06	6.39	325.47	oxic
March	9	0.2	0.3	17.9	0.9	4.29	0.19	0.07	6.34	320.29	oxic
March	11	0.7	0.3	14.5	0.4	3.83	0.18	0.07	6.32	317.44	oxic
March	13	0	0.4	18.9	0.7	3.81	0.18	0.09	6.17	317.57	oxic
March	15	0.1	0.3	15.3	1.4	3.04	0.15	0.09	6.08	315.57	oxic
March	17	0.2	0.3	15.3	2.1	2.14	0.13	0.14	6	312.65	oxic
March	19	0.1	0.3	18.1	1.4	2.36	0.13	0.13	5.98	309.57	oxic
March	21	0.1	0.3	17.4	2.1	2	0.12	0.16	5.95	307.94	oxic
March	23	0.6	0.3	14.9	4.2	1.61	0.13	0.22	5.92	305.99	oxic
March	25	0.2	0.3	15	3	1.37	0.13	0.25	5.91	305.76	oxic
March	27	0	0.3	14.8	3.7	1.44	0.16	0.32	5.91	305.36	oxic
March	29	0	0.3	15.8	4.3	1.36	0.16	0.34	5.9	304.8	oxic
March	31	0	0.2	11.9	4.2	1.37	0.18	0.41	5.91	304.69	oxic
March	33	0	0.3	15.4	3.3	1.25	0.21	0.35	5.88	303.08	oxic
March	35	0	0.3	14.7	4.1	1.13	0.25	0.47	5.87	302.26	oxic
March	37	0	0.3	16.1	4.6	1.3	0.27	0.45	5.85	302.3	oxic
March	39	0	0.2	15.1	4.6	1.31	0.3	0.5	5.84	301.22	oxic
March	40	0	0.5	n.a.	4.8	1.13	0.34	0.59	5.83	301.22	oxic
March	41	0	0.4	n.a.	7.2	1.35	0.37	0.55	5.83	301.27	oxic
March	42	0	0.4	n.a.	4.9	1.32	0.4	0.6	5.83	301.3	oxic
March	43	0	0.3	14.2	7.1	1.55	0.55	1.37	5.83	301.1	oxic
April	1	0.3	0.1	4.6	2.2	0.35	0.29	0.24	9.26	362.75	oxic
April	3	0	0.1	4.2	1.1	0.33	0.29	0.23	9.26	354.74	oxic
April	5	0	0.3	3.7	1.2	0.32	0.3	0.21	9.35	345.05	oxic
April	7	0.2	0.1	1.3	0.5	0.22	0.34	0.11	8.78	326.07	oxic
April	9	0	0.1	1.7	0.1	0.2	0.34	0.12	8.48	312.12	oxic
April	11	0	0.1	1.6	1.1	0.17	0.37	0.09	8.3	309.7	oxic
April	13	0	0.1	2.5	1.5	0.24	0.46	0.2	8.09	299.63	oxic
April	15	0.1	0.2	3.6	6.6	0.86	0.81	0.4	7.83	287.49	oxic
April	17	0.2	0.2	4.4	7.3	0.63	0.86	0.39	7.7	281.2	oxic
April	19	0	0.2	5.1	12.7	0.76	1.11	0.41	7.64	268.88	oxic
April	21	0	0.2	6	12.2	0.98	1.5	0.55	7.63	258.35	oxic
April	23	0.1	0.2	6.2	13.3	0.74	1.77	0.48	7.6	248.58	oxic
April	25	0.2	0.2	8.9	17.3	0.72	2.53	0.52	7.59	235.08	oxic
April	27	1.9	0.1	6.1	17.4	0.98	2.48	0.39	7.71	233.9	oxic
April	28	0.1	0.1	7.1	20.1	1.15	2.66	0.3	7.76	234.25	oxic
April	29	1.2	0.2	7.5	22.1	1.34	2.72	0.23	7.79	232.73	oxic
April	30	0	0.2	10.3	21.3	1.22	2.72	0.24	7.81	229.42	oxic
April	31	2.1	0.2	9.1	23.1	1.51	2.8	0.18	7.82	230.33	oxic
April	32	0.3	0.2	7.3	22.9	1.47	2.88	0.2	7.84	225.19	oxic
April	33	2.4	0.2	8.7	23.2	1.56	2.89	0.18	7.85	222.94	oxic
April	34	0.1	0.2	9.4	25.2	1.79	2.96	0.16	7.85	224	oxic
April	35	0.1	0.2	9.3	25.6	1.98	3.02	0.16	7.86	223.04	oxic
April	36	0	0.2	8.9	27.4	2.47	3.26	0.12	7.86	220.54	oxic
April	37	0.1	0.2	10.5	27.4	2.41	3.23	0.13	7.86	219.73	oxic
April	38	0	0.2	8.1	26	2.14	3.22	0.14	7.86	217.6	oxic
April	39	0	0.2	9.3	27.1	2.25	3.24	0.12	7.86	217.09	oxic
April	40	0	0.2	8.4	26.7	2.1	3.25	0.12	7.86	216.64	oxic
April	41	0.6	0.2	11.2	27.8	2.24	3.23	0.28	7.86	215.31	oxic
April	42	0.1	0.2	8.6	28.9	2.61	3.35	0.13	7.87	212.19	oxic
April	43	1.2	0.2	8.5	29.4	2.52	3.36	0.15	7.87	210.95	oxic
May	1	0	0.1	2	3.5	0.55	0.59	0.11	10.27	283.53	oxic
May	3	0	0.1	1.6	3	0.55	0.62	0.12	10.27	283.72	oxic
May	5	0.4	0.1	1	3.8	0.54	0.61	0.12	10.27	283.64	oxic
May	7	0	0.1	0.9	3.8	0.54	0.61	0.1	10.27	283.68	oxic
May	9	0.1	0.1	0.9	3.8	0.56	0.64	0.09	10.27	283.18	oxic
May	11	1.8	0.1	1.2	2.4	0.52	0.61	0.13	10.27	283.45	oxic
May	13	0.7	0.1	1.1	3.2	0.58	0.66	0.11	10.26	283.69	oxic
May	15	0.6	0.1	1.5	5.2	0.65	0.81	0.15	9.72	275.75	oxic
May	17	0	0.1	2.4	9.3	0.82	1.18	0.25	9.25	243.37	oxic
May	19	0	0.1	2.6	11	0.96	1.37	0.29	8.82	227.41	oxic
May	21	0	0.2	3.9	19.8	1.4	2.12	0.5	8.25	201.36	oxic
May	23	0	0.2	3.9	21.6	1.57	2.35	0.53	7.98	186.1	oxic
May	25	0	0.2	4.7	29.6	1.87	2.96	0.67	7.86	177.24	oxic
May	27	0.1	0.2	6.1	31.8	1.84	3.06	0.69	7.81	170.6	oxic
May	29	0	0.2	7.3	36.5	1.73	3.4	0.63	7.77	159.25	oxic
May	31	0	0.3	11	40.3	1.57	3.75	0.48	7.82	116.17	oxic
May	33	0	0.2	8.2	45.7	1.6	4.16	0.44	7.85	107.8	oxic
May	35	0	0.3	9.3	48.7	1.84	4.52	0.47	7.86	94.27	oxic
May	37	0.3	0.4	10.1	49.7	1.87	4.7	0.55	7.86	92.62	oxic
May	39	0	0.3	9.2	54	1.95	4.78	0.49	7.86	91.93	oxic
May	40	1.3	0.2	9.4	53.9	2.1	4.95	0.56	7.86	94.66	oxic
May	41	0	0.2	7.6	55	2.22	5.06	0.74	7.86	92.43	oxic
May	42	0	0.3	n.a.	54.3	2.08	4.88	0.66	7.86	91.45	oxic
May	43	0	0.2	8.7	54.3	2.17	5.16	0.8	7.86	90.69	oxic
June	1	0.5	0.2	2.7	7.1	0.57	0.38	0.16	17.51	265.53	oxic
June	3	0.7	0.3	2.9	4.5	0.55	0.36	0.18	17.32	266.24	oxic
June	5	0.9	0.2	3	5	0.58	0.35	0.18	16.53	247.35	oxic
June	7	0.4	0.1	1.1	2.1	0.52	0.4	0.13	15.44	226.95	oxic
June	9	0.3	0.1	1	4.2	0.52	0.38	0.12	14.15	225.38	oxic
June	11	0.3	0.1	0.5	7.7	0.48	0.43	0.21	13.14	205.26	oxic
June	13	0.4	0.2	1.1	16.8	0.56	0.94	0.14	12.67	168.19	oxic
June	15	0.5	0.2	1.1	19.4	0.47	1.01	0.11	12.4	152.45	oxic
June	17	0.3	0.2	1.2	23.7	0.52	1.4	0.11	12.26	136.33	oxic
June	19	0.3	0.3	1.4	24.7	0.48	1.53	0.05	12.2	131.24	oxic
June	21	0.2	0.2	1.2	27.5	0.44	1.93	0.1	12.16	126.41	oxic
June	23	1.3	0.2	1.2	31	0.46	2.27	0.13	12.11	122.27	oxic
June	25	0.2	0.2	1.2	30.9	0.47	2.52	0.15	12.04	118.81	oxic
June	27	0.3	0.2	1.2	34.2	0.46	2.96	0.13	11.98	111.62	oxic
June	28	0.2	0.2	1.1	32.7	0.48	3	0.18	11.94	110.37	oxic
June	29	1.4	0.2	1	34.6	0.46	3.19	0.19	11.86	103.87	oxic
June	30	0.2	0.2	1.1	34.3	0.52	3.37	0.19	11.83	102.97	oxic
June	31	0.2	0.2	1.3	35.7	0.48	3.81	0.22	11.72	97.73	oxic
June	32	0.1	0.2	1.1	37.5	0.51	4.12	0.14	11.66	95.65	oxic
June	33	1.3	0.2	1.3	38.2	0.52	4.26	0.18	11.61	90.71	oxic
June	34	0.1	0.2	1.1	42.4	0.48	5	0.18	11.51	85.96	oxic
June	35	0.2	0.2	1	46.3	0.61	6.21	0.21	11.17	77.34	oxic
June	36	0.1	0.2	0.7	58	0.66	8.13	1.82	9.71	11.07	hypoxic
June	37	7.9	0.1	0.5	77.9	1.06	12.53	5.97	9.14	5.61	hypoxic
June	38	18.1	0.1	0.2	97.5	1.39	16.03	10.08	8.79	5.14	hypoxic
June	39	24.5	0.1	0.2	118	1.51	17.45	10.32	8.64	4.62	hypoxic
June	40	26.8	0.1	0.2	106.8	1.51	17.44	12.09	8.41	4.29	anoxic
June	41	32.4	0.1	0.2	118.7	1.74	19.21	14.28	8.36	4.04	anoxic
June	42	44.2	0	0.2	127.8	1.94	20.82	16.97	8.3	3.92	anoxic
June	43	53.6	0.1	0.2	132.3	1.95	21.14	17.38	8.21	3.7	anoxic
July	1	0	0	0.1	0.1	0.22	0.55	0.1	20.19	336.08	oxic
July	3	0	0	0	0.1	0.19	0.52	0.1	20.05	333.88	oxic
July	5	0	0	0.2	0.6	0.25	0.58	0.12	19.23	231.41	oxic
July	7	0	0	0	0.9	0.39	0.6	0.25	18.78	205.45	oxic
July	9	0	0	0.1	0.7	0.99	0.56	0.62	19.32	272.33	oxic
July	10	0	0.1	0.1	0.5	0.85	0.55	0.74	18.97	239.15	oxic
July	11	0	0.1	0.1	0.9	0.85	0.55	0.64	18.76	228.98	oxic
July	12	0	0.1	0.1	1.2	0.9	0.71	0.74	18.41	205.67	oxic
July	13	0	0.1	0.2	9.5	0.92	1.16	0.68	17.31	164.31	oxic
July	14	0	0.2	0.3	16.4	0.9	1.72	0.61	16.14	134.04	oxic
July	15	0	0.2	0.3	33.8	0.82	3.47	0.54	13.52	27.64	hypoxic
July	16	0	0.3	0.2	41.7	1.01	4.53	0.54	12.84	7.16	hypoxic
July	17	0	0.3	0.2	50.7	0.76	5.83	0.55	12.67	6.59	hypoxic
July	18	0	0.3	0.2	36.4	0.62	4.32	0.41	12.59	5.54	hypoxic
July	19	0	0.4	0.1	57.7	0.69	6.75	0.62	12.55	5.03	hypoxic
July	21	1.2	0.2	0.2	60.7	0.66	7.37	0.88	12.5	4.23	hypoxic
July	23	0	0.1	0	65.7	0.6	8.04	1.43	12.37	3.75	hypoxic
July	25	1.1	0	0	67.4	0.57	8.8	2.5	12.32	3.54	anoxic
July	27	1.8	0	0	69.4	0.53	9.36	3.39	12.29	3.25	anoxic
July	29	2.5	0	0	69.5	0.53	9.65	4.61	12.22	3	anoxic
July	31	3.2	0	0	73.6	0.51	10.53	5.45	12.12	2.85	anoxic
July	33	3.2	0	0	74.9	0.48	11.05	6.77	12	2.74	anoxic
July	35	5.2	0	0.1	79.9	0.46	13.24	9.81	11.88	2.72	anoxic
July	37	14.9	0	0	99.1	0.55	18.19	16.38	11.48	2.47	anoxic
July	38	30.5	0	0	121.9	0.9	26.88	26.41	11.25	2.51	anoxic
July	39	37.1	0	0.1	133.2	1.13	28.78	30.69	9.87	2.55	anoxic
July	40	49.7	0	0.1	152.8	1.61	33.87	35.88	9.4	2.45	anoxic
July	41	95.6	0	0.3	209.2	2.82	41.01	57.85	9.2	2.43	anoxic
July	42	111.8	0	0.4	216.1	3.14	41.99	60.02	9.05	2.3	anoxic
July	43	140.8	0	0.4	248.1	3.62	44.3	66.87	9.05	2.3	anoxic
August	1	0	0.1	0.1	0	0.22	0.46	0.06	19.17	276.12	oxic
August	3	0	0.1	0.1	0	0.2	0.42	0.06	19.17	275.94	oxic
August	5	0.1	0.2	0.5	2.1	0.31	0.41	0.18	19.27	267	oxic
August	7	1	0.4	1.6	2.8	0.71	0.37	0.32	18.96	247.16	oxic
August	9	1	0.6	2.2	9.1	0.8	0.5	0.44	18.89	226.72	oxic
August	11	0.2	0.7	2.5	13.4	0.96	0.73	0.45	18.67	214.02	oxic
August	13	1.2	0.9	2.6	20.5	0.96	1.26	0.44	18.43	199.56	oxic
August	15	0.1	1.9	2	41.9	0.93	2.64	0.19	17.73	173.48	oxic
August	17	0.3	2	1.3	77.2	0.86	6.03	0.21	16.29	77.01	oxic
August	19	0	1.7	0.7	102.5	0.74	8.09	0.41	15.19	15.24	hypoxic
August	21	1.3	1.1	0.5	114.5	0.75	9.43	0.68	14.92	6.7	hypoxic
August	22	0	0.7	0.2	128.7	0.66	10.31	1.4	14.84	4.35	hypoxic
August	23	0.3	0.4	0.1	130.1	0.67	11.11	1.31	14.74	4.05	hypoxic
August	25	0	0.2	0.1	143.5	0.69	12.53	2.59	14.63	3.55	hypoxic
August	26	0.4	0.1	0.1	138.8	0.68	11.96	2.58	14.58	3.45	hypoxic
August	27	2.1	0.1	0.1	148.7	0.71	12.26	3.99	14.44	3.24	hypoxic
August	29	3.4	0.1	0.3	153.9	0.81	12.52	5.03	14.14	3.11	anoxic
August	30	4.9	0.1	0.1	142.1	0.8	12.69	5.57	14.06	2.91	anoxic
August	31	7.8	0.1	0.1	163.8	0.87	13.09	6.68	13.97	2.76	anoxic
August	33	8.2	0.1	0.1	173	0.93	14.31	10.05	13.84	2.75	anoxic
August	34	14.2	0.1	0.1	182.4	0.84	9.86	12.49	13.69	2.65	anoxic
August	35	14.7	0.1	0.1	174.4	1.57	14.48	13.85	13.26	2.55	anoxic
August	36	21.9	0.1	0.1	214	2.55	16.97	19.62	13.12	2.54	anoxic
August	37	26.9	0.1	0.1	237	2.05	15.25	23.85	13.04	2.56	anoxic
August	38	29.7	0	0.1	269.9	2.98	17.37	29.91	12.8	2.43	anoxic
August	39	30.7	0	0.2	336.1	4.33	20.67	38.42	11.87	2.45	anoxic
August	40	41.5	0	0.2	331.4	4.27	19.92	36.86	11.54	2.37	anoxic
August	41	45.1	0	0.2	344	4.98	21.25	42.25	11.34	2.39	anoxic
August	42	55.7	0	0.3	374.2	4.89	21.83	46.46	11.27	2.3	anoxic
August	43	54.1	0	0.3	394.8	5.22	22.31	49.17	11.23	2.41	anoxic
Aug/Sept	1	0	1	9.4	21.2	1.28	0.24	0.25	18.22	246.4	oxic
Aug/Sept	3	0	0.9	8.5	11.3	1.11	0.24	0.24	18.25	248.15	oxic
Aug/Sept	5	0	0.9	7.9	12	0.98	0.22	0.21	18.53	243.09	oxic
Aug/Sept	7	0	0.7	5.5	9.4	0.81	0.25	0.18	18.61	233.49	oxic
Aug/Sept	9	0	0.5	2.9	6.7	0.58	0.28	0.13	18.62	226.43	oxic
Aug/Sept	11	0	1.2	1.4	8.1	0.4	0.39	0.19	18.47	211.77	oxic
Aug/Sept	13	0	4.2	1.7	11	0.35	0.69	0.16	18.5	185.33	oxic
Aug/Sept	15	0.6	15.4	4.9	12.9	0.38	2.4	0.08	18.14	112.16	oxic
Aug/Sept	16	0.6	19.7	5.2	8	0.43	5.04	0.15	17.72	34.04	hypoxic
Aug/Sept	17	0.4	9.7	3.5	8.4	0.54	3.52	0.14	17.49	13.1	hypoxic
Aug/Sept	18	0	18.2	2.8	18.1	0.32	6.92	0.6	17.22	4.06	hypoxic
Aug/Sept	19	1	15.2	2.2	29.2	0.33	7.59	0.97	17.15	4.08	hypoxic
Aug/Sept	21	0	16.8	1.7	28.6	0.3	7.9	1.06	17.08	3.29	hypoxic
Aug/Sept	23	0	15.2	1.6	39.4	0.27	8.57	1.18	17.01	2.97	anoxic
Aug/Sept	25	0	13.9	0.4	39.6	0.27	9.22	1.72	16.9	2.71	anoxic
Aug/Sept	27	0	11.7	0.4	41.3	0.25	8.98	1.94	16.85	2.49	anoxic
Aug/Sept	29	0	4.2	0	63.5	0.28	10.72	3.76	16.7	2.34	anoxic
Aug/Sept	30	0	3.3	0	68.3	0.26	9.96	4.36	16.57	2.26	anoxic
Aug/Sept	31	0.1	1.9	0.1	95.6	0.34	11.37	6.57	16.46	2.18	anoxic
Aug/Sept	33	2	0.3	0	116.3	0.38	12.57	9.06	15.95	2.16	anoxic
Aug/Sept	34	8.3	0.1	1.6	143.5	0.65	15.52	13.4	15.27	2.16	anoxic
Aug/Sept	35	42	0.1	0.1	212.4	1.01	17.83	22.92	14.67	2.08	anoxic
Aug/Sept	36	44	0.1	0.3	238.4	1.52	20.19	26.22	14.07	2.09	anoxic
Aug/Sept	37	60.3	0.1	0.1	279.5	1.77	21.1	32.69	13.69	1.98	anoxic
Aug/Sept	38	60.1	0.1	0.1	282.1	2.21	22.4	36.77	13.47	1.92	anoxic
Aug/Sept	39	59.6	0.1	0.2	302.8	2.6	23.28	36.66	13.37	1.87	anoxic
Aug/Sept	40	72.4	0	0.2	310.9	2.64	23.27	37.36	13.26	1.87	anoxic
Aug/Sept	41	63.4	0	0.2	308.1	2.66	23.13	39.86	13.15	1.89	anoxic
Aug/Sept	42	105	0	0.2	330.6	2.9	23.39	39.89	13.09	1.75	anoxic
Aug/Sept	43	100.5	0	0.2	331.8	2.84	23.05	42.9	13.05	1.7	anoxic
September	1	0.1	0	0.1	0	0.45	0.28	0.4	19.0594	279.473	oxic
September	3	0.1	0	0	0	0.23	0.29	0.41	19.0773	277.567	oxic
September	5	0	0	0	0	0.26	0.28	0.41	19.1113	273.012	oxic
September	7	0.1	0	0	0	0.21	0.28	0.4	19.178	270.776	oxic
September	9	0.2	0	0	0	0.28	0.29	0.5	19.2037	264.558	oxic
September	11	0	0	0.1	0	0.28	0.28	0.58	19.1095	259.652	oxic
September	13	0	0.1	0.2	0.6	0.49	0.32	0.78	19.1386	235.732	oxic
September	15	0	0.3	1	8	0.47	0.54	0.46	19.0328	148.623	oxic
September	16	0	0.8	2.2	6.6	0.42	0.66	0.29	19.0078	139.389	oxic
September	17	0	2	4.8	8.3	0.36	2.31	0.23	18.9749	149.298	oxic
September	18	0.2	0.9	1.9	17	0.26	4.9	1.65	18.8755	129.167	oxic
September	19	1.2	0.5	0.8	18.9	0.34	6.88	2.25	18.4256	75.4584	oxic
September	21	2.2	0.3	0.3	21.4	0.23	7.27	2.46	17.8983	12.0914	hypoxic
September	23	3.1	0.2	0.2	22.3	0.23	8.18	2.59	17.5916	4.1759	hypoxic
September	25	1.8	0.3	0.3	20.2	0.22	7.48	2.53	17.4232	3.50031	hypoxic
September	27	2.6	0.1	0.1	21.9	0.23	8.23	3.27	17.3413	3.12805	hypoxic
September	29	3.2	0.1	0.1	24.1	0.23	8.97	4.3	17.1338	2.85804	anoxic
September	30	4.2	0	0	27.4	0.23	9.68	6.2	17.0659	2.7346	anoxic
September	31	5.9	0.1	0	27.4	0.25	10.09	6.63	16.6967	2.747	anoxic
September	33	7.7	0	0	30.7	0.25	10.32	7.67	16.5242	2.48027	anoxic
September	34	12.5	0	0	24.6	0.32	11.71	12.86	16.0055	2.46372	anoxic
September	35	15	0	0	43.1	0.37	12.68	16.1	15.4211	2.39334	anoxic
September	36	24	0	0	59.9	0.58	14.04	20.79	14.8898	2.47607	anoxic
September	37	25.5	0	0	66	0.72	14.29	24.93	14.5247	2.30831	anoxic
September	38	35.2	0	0.1	90.8	1.13	15.58	35.33	14.4196	2.23554	anoxic
September	39	53.1	0	0.1	123.5	1.74	17.04	42.63	14.1903	2.23044	anoxic
September	40	67.8	0	0.2	149.2	2.65	19.57	51.22	14.1158	2.18887	anoxic
September	41	81.7	0	0.3	170.9	2.92	20.18	61.3	13.8335	2.06552	anoxic
September	42	88.6	0	0.3	182.1	3.22	20.55	67.59	13.711	2.07015	anoxic
September	43	90.8	0	0.4	187.2	3.26	20.94	62.41	13.6561	2.079	anoxic
October	1	0	1	4.5	15.8	0.23	0.26	0.1	14.3	251.34	oxic
October	3	0.3	0.9	4.5	12.9	0.13	0.24	0.08	14.31	251.14	oxic
October	5	0.3	0.7	3.5	13.5	0.14	0.24	0.13	14.31	251.85	oxic
October	7	0.3	0.9	4.4	13.1	0.18	0.25	0.21	14.46	248.42	oxic
October	8	0.6	0.9	4.4	9.1	0.18	0.24	0.22	14.53	245.47	oxic
October	9	0	0.9	4.4	13.4	0.18	0.25	0.22	14.58	246.83	oxic
October	10	0	0.9	4.4	14.4	0.18	0.24	0.26	14.68	239.18	oxic
October	11	0	0.9	4.4	14.1	0.17	0.23	0.28	14.7	234.97	oxic
October	12	0	0.9	4.4	14	0.17	0.24	0.28	14.71	236.8	oxic
October	13	0.1	0.9	4.4	13.9	0.27	0.27	0.28	14.88	228.13	oxic
October	15	0.1	0.8	4.5	14.7	0.51	0.3	0.23	14.86	227.34	oxic
October	17	0	0.9	4.6	16.6	0.68	0.33	0.23	14.81	226.31	oxic
October	19	0	0.9	4.6	16.8	0.84	0.35	0.26	14.84	224.87	oxic
October	21	0	0.9	4.8	15.2	1.09	0.38	0.27	14.86	221.05	oxic
October	23	0	0.9	4.9	15.4	1.25	0.39	0.32	14.88	220.6	oxic
October	25	0.2	0.8	4.7	15.3	1.35	0.46	0.31	14.92	218.28	oxic
October	27	0.6	0.9	4.6	15.6	1.31	0.46	0.28	14.92	216.89	oxic
October	29	1	0.8	4.4	15.7	1.2	0.6	0.3	14.92	217.23	oxic
October	31	0	0.9	4.6	17.6	1.16	0.67	0.29	14.95	213.76	oxic
October	33	0	0.8	4.4	17.4	1.01	0.85	0.29	14.95	213.41	oxic
October	34	0.1	0.9	4.4	17.6	1.01	0.87	0.31	15.02	208.19	oxic
October	35	0.1	0.9	4.4	17.8	0.99	0.91	0.29	15.02	205.08	oxic
October	36	0.1	0.9	4.4	18.9	0.99	0.96	0.27	15.02	205.48	oxic
October	37	0	0.9	4.3	18	0.97	1.02	0.26	15.04	203.96	oxic
October	38	0	0.9	4.4	19.3	0.95	1.05	0.27	15.07	198.68	oxic
October	39	0.1	0.7	3.9	20.2	0.96	1.11	0.23	15.09	197.57	oxic
October	40	0.1	0.9	4.2	19.6	0.93	1.31	0.27	15.12	194.5	oxic
October	41	0	0.8	4.1	22	0.93	1.48	0.25	15.12	194.5	oxic
October	42	0.1	0.8	4	24	0.89	1.71	0.22	15.12	194.5	oxic
October	43	0	0.8	3.8	22.8	0.82	2.02	0.24	15.12	194.5	oxic

### Sheet: NMDS_Output
	R2	MDS1	MDS2	p
depth	0.488359	0.5196	-0.467306	0.001
O2	0.856284	-0.917915	-0.117114	0.001
CH4	0.509351	0.618243	-0.356548	0.001
H2S	0.406651	0.526029	-0.360478	0.001
NO2	0.0777601	0.0252636	0.277708	0.003
NO3	0.516062	-0.37557	-0.61238	0.001
NH4	0.630008	0.679272	-0.410606	0.001
T_Mn	0.747924	0.737035	-0.452441	0.001
T_Fe	0.311441	0.167812	-0.532241	0.001

### Sheet: Fluxes
month	CH4_flux	mmol/m2 day
April	0.303897	0.0520372
April	4.0256	0.689315
April	3.67424	0.629151
March	0.0713082	0.0122103
March	0.151112	0.0258753
March	0.0244559	0.00418765
July	1.00874	0.172729
July	0.771386	0.132087
July	1.69794	0.290743
July	1.31047	0.224395
June	0.551672	0.0944643
June	0.692079	0.118507
June	0.0487941	0.00835515
June	1.02019	0.174691
June	1.09189	0.186968
June	0.612913	0.104951
August	2.9859	0.511285
August	0.980828	0.16795
August	1.73302	0.29675
August	2.69702	0.461819
August	0.864203	0.14798
August	0.398121	0.0681713
Aug/Sept	4.94306	0.846414
Aug/Sept	4.4607	0.763819
Aug/Sept	5.766	0.987328
Aug/Sept	6.52828	1.11786
Aug/Sept	6.33492	1.08475
September	10.4717	1.79309
September	7.81544	1.33826
September	9.16303	1.56901
October	3.76109	0.644022
October	4.19819	0.718869
October	1.44392	0.247247
October	1.9612	0.335822
October	3.15431	0.540121
